# *ramr*: an R package for detection of rare aberrantly methylated regions

**DOI:** 10.1101/2020.12.01.403501

**Authors:** Oleksii Nikolaienko, Per Eystein Lønning, Stian Knappskog

**Author notes:** Corresponding author: Oleksii Nikolaienko, K. G. Jebsen Center for Genome-Directed Cancer Therapy, Department of Clinical Science, University of Bergen, Bergen, Norway.

## Abstract

**Motivation:** With recent advances in the field of epigenetics, the focus is widening from large and frequent disease- or phenotype-related methylation signatures to rare alterations transmitted mitotically or transgenerationally (constitutional epimutations). Merging evidence indicate that such constitutional alterations, albeit occurring at a low mosaic level, may confer risk of disease later in life. Given their inherently low incidence rate and mosaic nature, there is a need for bioinformatic tools specifically designed to analyse such events.

**Results:** We have developed a method (*ramr*) to identify aberrantly methylated DNA regions (AMRs). *ramr* can be applied to methylation data obtained by array or next-generation sequencing techniques to discover AMRs being associated with elevated risk of cancer as well as other diseases. We assessed accuracy and performance metrics of *ramr* and confirmed its applicability for analysis of large public data sets. Using *ramr* we identified aberrantly methylated regions that are known or may potentially be associated with development of colorectal cancer and provided functional annotation of AMRs that arise at early developmental stages.

**Availability and implementation:** The R package is freely available at https://github.com/BBCG/ramr
