## Supplemental Table 1 for "*ramr*: an R package for detection of rare aberrantly methylated regions"

### Sheet: simplified
	delta
	0.025		0.05		0.1		0.25		0.5
lib	uMCC	nMCC	uMCC	nMCC	uMCC	nMCC	uMCC	nMCC	uMCC	nMCC
champ.DMP	NA	NA	0.0632343	NA	0.75823	0.45478	0.980299	0.966057	0.988429	0.986393
champ.DMR	NA	NA	NA	NA	0.426552	0.223493	0.740211	0.653252	0.767407	0.721387
lmFit + comb-p	0.133601	0.160847	0.766259	0.751421	0.971098	0.962968	0.99499	0.991641	0.999001	0.999333
dmpFinder	NA	NA	0.0706981	0.0182477	0.75691	0.452577	0.980299	0.96329	0.988429	0.986055
ramr (beta)	0.148756	0.157598	0.735135	0.709213	0.944398	0.951271	0.988935	0.98487	1	0.99833
ramr (iqr)	0.197951	0.1732	0.734797	0.732167	0.964358	0.95843	0.987928	0.988928	0.998503	0.996825
ramr (wbeta)	0.15728	0.210657	0.724642	0.774143	0.956019	0.949687	0.989441	0.989602	1	0.999666

### Sheet: top - uMCC
lib	delta	cutoff	elapsed	uGTP	uTP	nGTP	nTP	tFP	tGTN	uFN	nFN	tTN	uPrecision	uRecall	uMCC	uF1	uAuPR	nPrecision	nRecall	nMCC	nF1	nAuPR
champ.DMP	0.025	0.01	77.802	1000	0	3000	0	0	2803900	1000	3000	2803900	NA	0	NA	NA	NA	NA	0	NA	NA	NA
champ.DMR	0.025	0.01	242.493	1000	0	3000	0	0	2803900	1000	3000	2803900	NA	0	NA	NA	NA	NA	0	NA	NA	NA
lmFit + comb-p	0.025	1e-05	3067.45	1000	115	3000	263	623	2803900	885	2737	2803277	0.155827	0.115	0.133601	0.132336	0.633563	0.29684	0.0876667	0.160847	0.135358	0.77465
dmpFinder	0.025	0.01	177.466	1000	0	3000	0	0	2803900	1000	3000	2803900	NA	0	NA	NA	NA	NA	0	NA	NA	NA
ramr (beta)	0.025	0.01	27.931	1000	48	3000	112	56	2803900	952	2888	2803844	0.461538	0.048	0.148756	0.0869565	NA	0.666667	0.0373333	0.157598	0.0707071	1
ramr (iqr)	0.025	2	12.295	1000	42	3000	93	3	2803900	958	2907	2803897	0.933333	0.042	0.197951	0.0803828	NA	0.96875	0.031	0.1732	0.0600775	1
ramr (wbeta)	0.025	0.001	48.875	1000	75	3000	224	152	2803900	925	2776	2803748	0.330396	0.075	0.15728	0.122249	0.836919	0.595745	0.0746667	0.210657	0.132701	0.93834
champ.DMP	0.05	0.01	98.927	1000	4	3000	0	0	2803900	996	3000	2803900	1	0.004	0.0632343	0.00796813	NA	NA	0	NA	NA	NA
champ.DMR	0.05	0.01	300.277	1000	0	3000	0	0	2803900	1000	3000	2803900	NA	0	NA	NA	NA	NA	0	NA	NA	NA
lmFit + comb-p	0.05	1e-06	3094.65	1000	685	3000	1802	114	2803900	315	1198	2803786	0.857322	0.685	0.766259	0.761534	0.675298	0.940501	0.600667	0.751421	0.733116	0.718464
dmpFinder	0.05	0.01	187.814	1000	5	3000	1	0	2803900	995	2999	2803900	1	0.005	0.0706981	0.00995025	NA	1	0.000333333	0.0182477	0.000666445	NA
ramr (beta)	0.05	0.01	28.694	1000	590	3000	1562	54	2803900	410	1438	2803846	0.916149	0.59	0.735135	0.717762	1	0.966584	0.520667	0.709213	0.676776	1
ramr (iqr)	0.05	2	12.576	1000	543	3000	1612	3	2803900	457	1388	2803897	0.994505	0.543	0.734797	0.702458	1	0.998142	0.537333	0.732167	0.698592	1
ramr (wbeta)	0.05	0.001	44.837	1000	647	3000	1938	150	2803900	353	1062	2803750	0.811794	0.647	0.724642	0.720089	0.927728	0.928161	0.646	0.774143	0.761792	0.956494
champ.DMP	0.1	0.01	82.104	1000	575	3000	621	0	2803900	425	2379	2803900	1	0.575	0.75823	0.730159	1	1	0.207	0.45478	0.342999	1
champ.DMR	0.1	0.01	318.091	1000	182	3000	150	0	2803900	818	2850	2803900	1	0.182	0.426552	0.307953	1	1	0.05	0.223493	0.0952381	1
lmFit + comb-p	0.1	1e-08	3066	1000	950	3000	2735	7	2803900	50	265	2803893	0.992685	0.95	0.971098	0.970874	0.589346	0.997447	0.911667	0.953546	0.95263	0.645552
dmpFinder	0.1	0.01	181.731	1000	573	3000	615	0	2803900	427	2385	2803900	1	0.573	0.75691	0.728544	1	1	0.205	0.452577	0.340249	1
ramr (beta)	0.1	0.01	27.757	1000	943	3000	2768	54	2803900	57	232	2803846	0.945838	0.943	0.944398	0.944417	1	0.980865	0.922667	0.951271	0.950876	1
ramr (iqr)	0.1	2	12.479	1000	933	3000	2759	3	2803900	67	241	2803897	0.996795	0.933	0.964358	0.963843	1	0.998914	0.919667	0.95843	0.957654	1
ramr (wbeta)	0.1	0.0001	44.531	1000	914	3000	2706	0	2803900	86	294	2803900	1	0.914	0.956019	0.955068	0.887806	1	0.902	0.949687	0.948475	0.91877
champ.DMP	0.25	0.01	91.066	1000	961	3000	2800	0	2803900	39	200	2803900	1	0.961	0.980299	0.980112	1	1	0.933333	0.966057	0.965517	1
champ.DMR	0.25	0.01	318.46	1000	548	3000	1281	0	2803900	452	1719	2803900	1	0.548	0.740211	0.70801	1	1	0.427	0.653252	0.598458	1
lmFit + comb-p	0.25	1e-09	3096.17	1000	993	3000	2948	3	2803900	7	52	2803897	0.996988	0.993	0.99499	0.99499	0.315364	0.998983	0.982667	0.990782	0.990758	0.506253
dmpFinder	0.25	0.01	178.863	1000	961	3000	2784	0	2803900	39	216	2803900	1	0.961	0.980299	0.980112	1	1	0.928	0.96329	0.962656	1
ramr (beta)	0.25	0.001	27.762	1000	978	3000	2910	0	2803900	22	90	2803900	1	0.978	0.988935	0.988878	0.956494	1	0.97	0.98487	0.984772	0.985277
ramr (iqr)	0.25	2	12.585	1000	979	3000	2937	3	2803900	21	63	2803897	0.996945	0.979	0.987928	0.987891	1	0.99898	0.979	0.988928	0.988889	1
ramr (wbeta)	0.25	0.0001	45.043	1000	979	3000	2938	0	2803900	21	62	2803900	1	0.979	0.989441	0.989389	0.866469	1	0.979333	0.989602	0.989559	0.866469
champ.DMP	0.5	0.01	88.34	1000	977	3000	2919	0	2803900	23	81	2803900	1	0.977	0.988429	0.988366	1	1	0.973	0.986393	0.986315	1
champ.DMR	0.5	0.01	315.589	1000	589	3000	1562	0	2803900	411	1438	2803900	1	0.589	0.767407	0.741347	1	1	0.520667	0.721387	0.684787	1
lmFit + comb-p	0.5	1e-09	3060.9	1000	1000	3000	2998	2	2803900	0	2	2803898	0.998004	1	0.999001	0.999001	0.306853	0.999333	0.999333	0.999333	0.999333	0.307514
dmpFinder	0.5	0.01	175.3	1000	977	3000	2917	0	2803900	23	83	2803900	1	0.977	0.988429	0.988366	1	1	0.972333	0.986055	0.985973	1
ramr (beta)	0.5	0.001	28.222	1000	1000	3000	2990	0	2803900	0	10	2803900	1	1	1	1	0.741017	1	0.996667	0.99833	0.998331	0.956494
ramr (iqr)	0.5	2	12.416	1000	1000	3000	2984	3	2803900	0	16	2803897	0.997009	1	0.998503	0.998502	0.875902	0.998996	0.994667	0.996825	0.996826	1
ramr (wbeta)	0.5	0.0001	44.449	1000	1000	3000	2998	0	2803900	0	2	2803900	1	1	1	1	0.566469	1	0.999333	0.999666	0.999667	0.759326

### Sheet: top - nMCC
lib	delta	cutoff	elapsed	uGTP	uTP	nGTP	nTP	tFP	tGTN	uFN	nFN	tTN	uPrecision	uRecall	uMCC	uF1	uAuPR	nPrecision	nRecall	nMCC	nF1	nAuPR
champ.DMP	0.025	0.01	77.802	1000	0	3000	0	0	2803900	1000	3000	2803900	NA	0	NA	NA	NA	NA	0	NA	NA	NA
champ.DMR	0.025	0.01	242.493	1000	0	3000	0	0	2803900	1000	3000	2803900	NA	0	NA	NA	NA	NA	0	NA	NA	NA
lmFit + comb-p	0.025	1e-05	3067.45	1000	115	3000	263	623	2803900	885	2737	2803277	0.155827	0.115	0.133601	0.132336	0.633563	0.29684	0.0876667	0.160847	0.135358	0.77465
dmpFinder	0.025	0.01	177.466	1000	0	3000	0	0	2803900	1000	3000	2803900	NA	0	NA	NA	NA	NA	0	NA	NA	NA
ramr (beta)	0.025	0.01	27.931	1000	48	3000	112	56	2803900	952	2888	2803844	0.461538	0.048	0.148756	0.0869565	NA	0.666667	0.0373333	0.157598	0.0707071	1
ramr (iqr)	0.025	2	12.295	1000	42	3000	93	3	2803900	958	2907	2803897	0.933333	0.042	0.197951	0.0803828	NA	0.96875	0.031	0.1732	0.0600775	1
ramr (wbeta)	0.025	0.001	48.875	1000	75	3000	224	152	2803900	925	2776	2803748	0.330396	0.075	0.15728	0.122249	0.836919	0.595745	0.0746667	0.210657	0.132701	0.93834
champ.DMP	0.05	0.01	98.927	1000	4	3000	0	0	2803900	996	3000	2803900	1	0.004	0.0632343	0.00796813	NA	NA	0	NA	NA	NA
champ.DMR	0.05	0.01	300.277	1000	0	3000	0	0	2803900	1000	3000	2803900	NA	0	NA	NA	NA	NA	0	NA	NA	NA
lmFit + comb-p	0.05	1e-06	3094.65	1000	685	3000	1802	114	2803900	315	1198	2803786	0.857322	0.685	0.766259	0.761534	0.675298	0.940501	0.600667	0.751421	0.733116	0.718464
dmpFinder	0.05	0.01	187.814	1000	5	3000	1	0	2803900	995	2999	2803900	1	0.005	0.0706981	0.00995025	NA	1	0.000333333	0.0182477	0.000666445	NA
ramr (beta)	0.05	0.01	28.694	1000	590	3000	1562	54	2803900	410	1438	2803846	0.916149	0.59	0.735135	0.717762	1	0.966584	0.520667	0.709213	0.676776	1
ramr (iqr)	0.05	2	12.576	1000	543	3000	1612	3	2803900	457	1388	2803897	0.994505	0.543	0.734797	0.702458	1	0.998142	0.537333	0.732167	0.698592	1
ramr (wbeta)	0.05	0.001	44.837	1000	647	3000	1938	150	2803900	353	1062	2803750	0.811794	0.647	0.724642	0.720089	0.927728	0.928161	0.646	0.774143	0.761792	0.956494
champ.DMP	0.1	0.01	82.104	1000	575	3000	621	0	2803900	425	2379	2803900	1	0.575	0.75823	0.730159	1	1	0.207	0.45478	0.342999	1
champ.DMR	0.1	0.01	318.091	1000	182	3000	150	0	2803900	818	2850	2803900	1	0.182	0.426552	0.307953	1	1	0.05	0.223493	0.0952381	1
lmFit + comb-p	0.1	1e-07	3097.03	1000	957	3000	2802	20	2803900	43	198	2803880	0.979529	0.957	0.968188	0.968134	0.589346	0.992913	0.934	0.962968	0.962556	0.645552
dmpFinder	0.1	0.01	181.731	1000	573	3000	615	0	2803900	427	2385	2803900	1	0.573	0.75691	0.728544	1	1	0.205	0.452577	0.340249	1
ramr (beta)	0.1	0.01	27.757	1000	943	3000	2768	54	2803900	57	232	2803846	0.945838	0.943	0.944398	0.944417	1	0.980865	0.922667	0.951271	0.950876	1
ramr (iqr)	0.1	2	12.479	1000	933	3000	2759	3	2803900	67	241	2803897	0.996795	0.933	0.964358	0.963843	1	0.998914	0.919667	0.95843	0.957654	1
ramr (wbeta)	0.1	0.0001	44.531	1000	914	3000	2706	0	2803900	86	294	2803900	1	0.914	0.956019	0.955068	0.887806	1	0.902	0.949687	0.948475	0.91877
champ.DMP	0.25	0.01	91.066	1000	961	3000	2800	0	2803900	39	200	2803900	1	0.961	0.980299	0.980112	1	1	0.933333	0.966057	0.965517	1
champ.DMR	0.25	0.01	318.46	1000	548	3000	1281	0	2803900	452	1719	2803900	1	0.548	0.740211	0.70801	1	1	0.427	0.653252	0.598458	1
lmFit + comb-p	0.25	1e-07	3073.89	1000	994	3000	2968	18	2803900	6	32	2803882	0.982213	0.994	0.988085	0.988072	0.315364	0.993972	0.989333	0.991641	0.991647	0.506253
dmpFinder	0.25	0.01	178.863	1000	961	3000	2784	0	2803900	39	216	2803900	1	0.961	0.980299	0.980112	1	1	0.928	0.96329	0.962656	1
ramr (beta)	0.25	0.001	27.762	1000	978	3000	2910	0	2803900	22	90	2803900	1	0.978	0.988935	0.988878	0.956494	1	0.97	0.98487	0.984772	0.985277
ramr (iqr)	0.25	2	12.585	1000	979	3000	2937	3	2803900	21	63	2803897	0.996945	0.979	0.987928	0.987891	1	0.99898	0.979	0.988928	0.988889	1
ramr (wbeta)	0.25	0.0001	45.043	1000	979	3000	2938	0	2803900	21	62	2803900	1	0.979	0.989441	0.989389	0.866469	1	0.979333	0.989602	0.989559	0.866469
champ.DMP	0.5	0.01	88.34	1000	977	3000	2919	0	2803900	23	81	2803900	1	0.977	0.988429	0.988366	1	1	0.973	0.986393	0.986315	1
champ.DMR	0.5	0.01	315.589	1000	589	3000	1562	0	2803900	411	1438	2803900	1	0.589	0.767407	0.741347	1	1	0.520667	0.721387	0.684787	1
lmFit + comb-p	0.5	1e-09	3060.9	1000	1000	3000	2998	2	2803900	0	2	2803898	0.998004	1	0.999001	0.999001	0.306853	0.999333	0.999333	0.999333	0.999333	0.307514
dmpFinder	0.5	0.01	175.3	1000	977	3000	2917	0	2803900	23	83	2803900	1	0.977	0.988429	0.988366	1	1	0.972333	0.986055	0.985973	1
ramr (beta)	0.5	0.001	28.222	1000	1000	3000	2990	0	2803900	0	10	2803900	1	1	1	1	0.741017	1	0.996667	0.99833	0.998331	0.956494
ramr (iqr)	0.5	2	12.416	1000	1000	3000	2984	3	2803900	0	16	2803897	0.997009	1	0.998503	0.998502	0.875902	0.998996	0.994667	0.996825	0.996826	1
ramr (wbeta)	0.5	0.0001	44.449	1000	1000	3000	2998	0	2803900	0	2	2803900	1	1	1	1	0.566469	1	0.999333	0.999666	0.999667	0.759326
